# Bisphenol-A mediated ubiquitinome alteration triggers PPAR-alpha ubiquitination, affecting trophoblast cell migration

**DOI:** 10.64898/2026.05.07.723151

**Authors:** Ankit Biswas, Sandhini Saha, Debapriyo Sarmadhikari, Krishna Singh Bisht, Shailendra Asthana, Tushar Kanti Maiti

## Abstract

Pregnant women are frequently exposed to various endocrine-disrupting chemicals (EDCs), such as bisphenol A (BPA), causing harm to both the developing placenta and fetus. BPA can promote placental dysfunction by altering key cellular processes such as differentiation, invasion, and migration in trophoblast cells. These cellular processes are also tightly managed by the ubiquitin proteasomal system via maintenance of the ubiquitinated protein pool. However, the BPA-mediated dysregulation of this ubiquitin proteasomal homeostasis is poorly understood. Therefore, we identified 19 deubiquitinases (DUBs) and a dynamic ubiquitinome profile of extravillous trophoblast cells (HTR8/SVneo), which reduced trophoblast cell migration post-BPA exposure. Further investigation using an integrated substrate-ligase-deubiquitinase network shows that BPA binding to PPAR-alpha or indirect regulation of its E3 Ligase MuRF1 and DUB USP5 via BPA resulted in hyper-ubiquitination of PPAR-alpha, triggering its nuclear localization. In the nucleus, the ubiquitinated PPAR-alpha can deregulate its migration-associated target gene expression, causing a reduction in the migration of HTR8/SVneo cells. This physiological alteration of extravillous trophoblast cells (EVTs) through BPA can disrupt placental homeostasis. Hence, we assumed that BPA-induced cellular alteration in EVTs can promote placental defects, which might contribute to adverse pregnancy outcomes.
