## Supplementary File S3 for "Bisphenol-A mediated ubiquitinome alteration triggers PPAR-alpha ubiquitination, affecting trophoblast cell migration"

### Sheet: MCODE_Protein_BPA
MCODE Cluster	Score	Type	Gene	Symbol
MCODE_3	5.41667	Clustered	3430	IFI35
MCODE_3	5.41667	Clustered	6201	RPS7
MCODE_3	5.41667	Clustered	10399	RACK1
MCODE_3	5.41667	Clustered	201595	STT3B
MCODE_3	5.41667	Clustered	6202	RPS8
MCODE_3	5.41667	Clustered	6189	RPS3A
MCODE_3	5.41667	Clustered	6205	RPS11
MCODE_3	5.41667	Clustered	3745	KCNB1
MCODE_3	5.41667	Clustered	9312	KCNB2
MCODE_3	5.41667	Seed	114987	WDR31
MCODE_3	5.41667	Clustered	6136	RPL12
MCODE_3	5.41667	Clustered	6223	RPS19
MCODE_4	3.25	Clustered	51807	TUBA8
MCODE_4	3.25	Clustered	801	CALM1
MCODE_4	3.25	Clustered	80086	TUBA4B
MCODE_4	3.25	Clustered	2917	GRM7
MCODE_4	3.25	Clustered	10376	TUBA1B
MCODE_4	3.25	Clustered	7278	TUBA3C
MCODE_4	3.25	Seed	114327	EFHC1
MCODE_4	3.25	Clustered	8407	TAGLN2
MCODE_5	2.14286	Clustered	3178	HNRNPA1
MCODE_5	2.14286	Clustered	3187	HNRNPH1
MCODE_5	2.14286	Clustered	11051	NUDT21
MCODE_5	2.14286	Clustered	4171	MCM2
MCODE_5	2.14286	Clustered	54883	CWC25
MCODE_5	2.14286	Clustered	55832	CAND1
MCODE_5	2.14286	Clustered	11193	WBP4
MCODE_6	2	Clustered	10749	KIF1C
MCODE_6	2	Clustered	55614	KIF16B
MCODE_6	2	Seed	1062	CENPE
MCODE_6	2	Clustered	113220	KIF12
MCODE_6	2	Clustered	23303	KIF13B
MCODE_2	1.85714	Clustered	8735	MYH13
MCODE_2	1.85714	Clustered	4637	MYL6
MCODE_2	1.85714	Clustered	3884	KRT33B
MCODE_2	1.85714	Clustered	3883	KRT33A
MCODE_2	1.85714	Clustered	59	ACTA2
MCODE_2	1.85714	Clustered	125115	KRT40
MCODE_2	1.85714	Clustered	54474	KRT20
MCODE_2	1.85714	Clustered	7112	TMPO
MCODE_2	1.85714	Clustered	1654	DDX3X
MCODE_2	1.85714	Clustered	7431	VIM
MCODE_2	1.85714	Clustered	10398	MYL9
MCODE_2	1.85714	Clustered	51199	NIN
MCODE_2	1.85714	Seed	25984	KRT23
MCODE_2	1.85714	Clustered	7414	VCL
MCODE_7	1.8	Clustered	3181	HNRNPA2B1
MCODE_7	1.8	Clustered	3183	HNRNPC
MCODE_7	1.8	Clustered	220988	HNRNPA3
MCODE_7	1.8	Seed	22803	XRN2
MCODE_7	1.8	Clustered	8065	CUL5
MCODE_1	1.16667	Clustered	85313	PPIL4
MCODE_1	1.16667	Clustered	84881	RPUSD4
MCODE_1	1.16667	Clustered	79711	IPO4
MCODE_1	1.16667	Clustered	5611	DNAJC3
MCODE_1	1.16667	Clustered	10541	ANP32B
MCODE_1	1.16667	Clustered	1756	DMD
MCODE_1	1.16667	Clustered	4175	MCM6
MCODE_1	1.16667	Clustered	2011	MARK2
MCODE_1	1.16667	Clustered	58	ACTA1
MCODE_1	1.16667	Clustered	8125	ANP32A
MCODE_1	1.16667	Clustered	908	CCT6A
MCODE_1	1.16667	Clustered	11315	PARK7
MCODE_1	1.16667	Clustered	8411	EEA1
MCODE_1	1.16667	Seed	4139	MARK1
MCODE_1	1.16667	Clustered	577	ADGRB3
MCODE_1	1.16667	Clustered	2177	FANCD2
MCODE_1	1.16667	Clustered	4282	MIF
MCODE_1	1.16667	Clustered	4140	MARK3
MCODE_8	1	Clustered	9639	ARHGEF10
MCODE_8	1	Clustered	9138	ARHGEF1
MCODE_8	1	Clustered	55160	ARHGEF10L
MCODE_9	1	Clustered	28981	IFT81
MCODE_9	1	Clustered	23247	KATNIP
MCODE_9	1	Seed	26146	TRAF3IP1

### Sheet: MCODE_Top3_BPA
MCODE Cluster	GO	Description	LOG10(p-value)
MCODE_1	WP5090	Complement system in neuronal development and plasticity	-4.5
	GO:0033135	regulation of peptidyl-serine phosphorylation	-4.3
	GO:0043393	regulation of protein binding	-4.2
MCODE_2	GO:0045109	intermediate filament organization	-12.3
	GO:0045104	intermediate filament cytoskeleton organization	-11.7
	GO:0045103	intermediate filament-based process	-11.7
MCODE_3	GO:0002181	cytoplasmic translation	-13.8
	CORUM:306	Ribosome, cytoplasmic	-12.6
	WP477	Cytoplasmic ribosomal proteins	-12.3
MCODE_4	R-HSA-9619483	Activation of AMPK downstream of NMDARs	-10.3
	R-HSA-5626467	RHO GTPases activate IQGAPs	-10.1
	GO:0000278	mitotic cell cycle	-8.8
MCODE_5	R-HSA-72203	Processing of Capped Intron-Containing Pre-mRNA	-8.8
	GO:0006397	mRNA processing	-7.7
	R-HSA-72163	mRNA Splicing - Major Pathway	-7.1
MCODE_6	R-HSA-983189	Kinesins	-13.6
	R-HSA-6811434	COPI-dependent Golgi-to-ER retrograde traffic	-12.5
	R-HSA-8856688	Golgi-to-ER retrograde transport	-11.8
MCODE_7	CORUM:1181	C complex spliceosome	-6.8
	GO:0006397	mRNA processing	-6.5
	WP411	mRNA processing	-6.2
MCODE_8	M68	PID RHOA REG PATHWAY	-8.5
	R-HSA-193648	NRAGE signals death through JNK	-8.2
	R-HSA-9013026	RHOB GTPase cycle	-7.9
MCODE_9	WP4803	Ciliopathies	-6.7
	GO:0099111	microtubule-based transport	-6.5
	GO:0007018	microtubule-based movement	-5.7

### Sheet: MCODE_Protein_CON
Cluster	Score	Type	Gene	Symbol
MCODE_3	3.44444	Clustered	1937	EEF1G
MCODE_3	3.44444	Clustered	3376	IARS1
MCODE_3	3.44444	Clustered	1213	CLTC
MCODE_3	3.44444	Seed	6888	TALDO1
MCODE_3	3.44444	Clustered	9100	USP10
MCODE_3	3.44444	Clustered	9040	UBE2M
MCODE_3	3.44444	Clustered	5223	PGAM1
MCODE_3	3.44444	Clustered	120892	LRRK2
MCODE_3	3.44444	Clustered	5226	PGD
MCODE_2	2.15385	Clustered	10528	NOP56
MCODE_2	2.15385	Clustered	10574	CCT7
MCODE_2	2.15385	Clustered	7175	TPR
MCODE_2	2.15385	Seed	72	ACTG2
MCODE_2	2.15385	Clustered	498	ATP5F1A
MCODE_2	2.15385	Clustered	347733	TUBB2B
MCODE_2	2.15385	Clustered	1973	EIF4A1
MCODE_2	2.15385	Clustered	1660	DHX9
MCODE_2	2.15385	Clustered	4670	HNRNPM
MCODE_2	2.15385	Clustered	6647	SOD1
MCODE_2	2.15385	Clustered	2821	GPI
MCODE_2	2.15385	Clustered	5094	PCBP2
MCODE_2	2.15385	Clustered	23160	WDR43
MCODE_5	2	Clustered	55605	KIF21A
MCODE_5	2	Clustered	23046	KIF21B
MCODE_5	2	Clustered	26153	KIF26A
MCODE_5	2	Seed	51594	NBAS
MCODE_5	2	Clustered	55582	KIF27
MCODE_1	1.57143	Clustered	6137	RPL13
MCODE_1	1.57143	Clustered	6146	RPL22
MCODE_1	1.57143	Clustered	7086	TKT
MCODE_1	1.57143	Seed	5216	PFN1
MCODE_1	1.57143	Clustered	7919	DDX39B
MCODE_1	1.57143	Clustered	6157	RPL27A
MCODE_1	1.57143	Clustered	6428	SRSF3
MCODE_1	1.57143	Clustered	6633	SNRPD2
MCODE_1	1.57143	Clustered	3308	HSPA4
MCODE_1	1.57143	Clustered	84076	TKTL2
MCODE_1	1.57143	Clustered	8335	H2AC4
MCODE_1	1.57143	Clustered	5563	PRKAA2
MCODE_1	1.57143	Clustered	3190	HNRNPK
MCODE_1	1.57143	Clustered	6421	SFPQ
MCODE_4	1.28571	Clustered	23293	SMG6
MCODE_4	1.28571	Clustered	55766	H2AJ
MCODE_4	1.28571	Clustered	6193	RPS5
MCODE_4	1.28571	Clustered	51096	UTP18
MCODE_4	1.28571	Clustered	23310	NCAPD3
MCODE_4	1.28571	Clustered	7011	TEP1
MCODE_4	1.28571	Clustered	1736	DKC1

### Sheet: MCODE_Top3_CON
MCODE Cluster	GO	Description	LOG10(p-value)
MCODE_1	R-HSA-8953854	Metabolism of RNA	-7.9
	GO:0000377	RNA splicing, via transesterification reactions with bulged adenosine as nucleophile	-7
	GO:0000398	mRNA splicing, via spliceosome	-7
MCODE_2	R-HSA-8953854	Metabolism of RNA	-8.2
	CORUM:3055	Nop56p-associated pre-rRNA complex	-7
	R-HSA-1169410	Antiviral mechanism by IFN-stimulated genes	-6.4
MCODE_3	WP4290	Metabolic reprogramming in colon cancer	-6.7
	hsa01200	Carbon metabolism	-5.4
	GO:0019362	pyridine nucleotide metabolic process	-5.3
MCODE_4	R-HSA-8868773	rRNA processing in the nucleus and cytosol	-5
	R-HSA-72312	rRNA processing	-5
	R-HSA-8953854	Metabolism of RNA	-5
MCODE_5	R-HSA-6811434	COPI-dependent Golgi-to-ER retrograde traffic	-12.5
	R-HSA-8856688	Golgi-to-ER retrograde transport	-11.8
	R-HSA-6811442	Intra-Golgi and retrograde Golgi-to-ER traffic	-10.9
