## Supplementary File S5 for "Bisphenol-A mediated ubiquitinome alteration triggers PPAR-alpha ubiquitination, affecting trophoblast cell migration"

### Sheet: DUBs-Subs_PPI
(DUB)	(Substrate)	Confidence Score
UCHL1	ANK3	0.879
USP14	ANK3	0.824
USP8	ANK3	0.83
USP32	ANKAR	0.823
USP5	ARHGEF1	0.829
USP5	ARHGEF10	0.82
USP5	ARHGEF10L	0.819
USP17L2	CUX1	0.817
USP14	DDX3X	0.847
USP8	DDX3X	0.853
OTUB1	DMD	0.88
USP14	DMD	0.847
USP8	DMD	0.812
USP17L2	DMD	0.84
USP14	FAT1	0.812
USP8	FAT1	0.812
USP17L2	FAT1	0.819
USP14	GRIN2A	0.847
USP8	GRIN2A	0.847
USP17L2	GRIN2A	0.819
USP14	GRM7	0.824
USP32	HNRNPA1	0.854
USP8	HTR2B	0.817
USP17L2	HTR2B	0.879
USP5	KIF13A	0.812
USP8	KIF13A	0.812
USP6	KIF13A	0.812
USP17L2	KIF1C	0.817
USP32	KPNA5	0.817
USP8	LRRC8C	0.85
UCHL1	MIF	0.842
USP5	NEDD9	0.891
USP32	NLK	0.865
UCHL1	PPARA	0.818
USP5	PPARA	0.812
USP45	PPARA	0.812
UCHL1	RANBP2	0.81
USP8	RANBP2	0.863
USP14	SYN1	0.809
USP8	SYN1	0.809
USP32	TRIM22	0.818
USP5	TRIO	0.865
USP32	TRIO	0.865
USP32	TTBK2	0.807
UCHL1	TTN	0.892
USP5	TTN	0.86
USP32	TTN	0.821
USP6	TTN	0.817
USP14	UBE3A	0.845
USP5	UBE3A	0.877
USP8	UBE3A	0.84
USP36	UBE3A	0.819
USP5	VAV3	0.806
UCHL1	VIM	0.81
USP14	VIM	1
USP5	SPTAN1	0.823
OTUB1	UTRN	0.817
USP14	UTRN	0.86
USP8	UTRN	0.839
USP32	UTRN	0.821
USP17L2	UTRN	0.817
USP5	HIST2H2AB	0.821

### Sheet: Subs-E3_PPI
Sub	E3	Confidence Score
ANK3	BTRC	0.899
ANK3	FBXW11	0.889
ANK3	MIB1	0.885
ANK3	BARD1	0.879
ANK3	FBXO45	0.875
ANKAR	FBXW7	0.874
ANKAR	FBXO45	0.848
ANKAR	FBXW8	0.841
ARHGEF10	CBL	0.868
ARHGEF10	CBLC	0.816
ARHGEF10	MDM2	0.809
ARHGEF10L	CBL	0.868
ARHGEF10L	CBLC	0.816
CUX1	MARCHF1	0.815
CUX1	MARCHF3	0.815
CUX1	MARCHF8	0.815
CUX1	MARCHF11	0.815
DDX3X	RNF39	1
DDX3X	ZEB2	0.878
DDX3X	MID1	0.839
DDX3X	MID2	0.839
DMD	SMURF1	0.919
DMD	NEDD4L	0.915
DMD	ITCH	0.894
DMD	SMURF2	0.894
DMD	WWP1	0.894
FAT1	SMURF1	0.914
FAT1	MIB1	0.911
FAT1	NEDD4	0.911
FAT1	MIB2	0.902
GRIN2A	PRKN	0.865
GRIN2A	MUL1	0.851
GRIN2A	MNAT1	0.85
GRIN2A	SYTL4	0.85
GRM7	RC3H2	0.845
GRM7	GZF1	0.821
GRM7	NFX1	0.821
GRM7	PRKN	0.821
GRM7	SALL1	0.821
GRM7	ZEB2	0.821
HIST2H2AB	BMI1	1
HIST2H2AB	HUWE1	1
HIST2H2AB	RNF8	1
HNRNPA1	BARD1	0.851
HNRNPA1	KDM1B	0.851
HNRNPA1	BTRC	0.829
HNRNPA1	PRKN	0.821
HNRNPA1	SALL1	0.821
HTR2B	LNX1	1
HTR2B	PRKN	0.878
HTR2B	UHRF1	0.859
HTR2B	NEDD4L	0.853
HTR2B	UBE3A	0.853
KIF13A	MARCHF1	0.865
KIF13A	MARCHF3	0.865
KIF13A	MARCHF8	0.865
KIF13A	MARCHF11	0.865
KIF1C	MDM2	0.851
KPNA5	MDM2	0.809
MIF	ITCH	0.847
MIF	SMURF1	0.847
MIF	ZMYND11	0.847
MIF	MNAT1	0.847
MIF	PML	0.847
NEDD9	FZR1	1
NEDD9	ITCH	1
NEDD9	CBL	0.931
NEDD9	NEDD4	0.922
NLK	SMURF2	0.906
NLK	MDM2	0.905
NLK	STUB1	0.898
NLK	ITCH	0.897
NLK	WWP1	0.893
PPARA	HUWE1	1
PPARA	TRIM46	1
PPARA	RBBP6	0.927
PPARA	ARIH2	0.919
PPARA	RANBP2	0.891
RANBP2	PARK2	1
RANBP2	RANBP2	0.926
RANBP2	TRIM37	0.906
SPTAN1	STUB1	0.884
SPTAN1	MDM2	0.869
SPTAN1	UBE3A	0.859
SYN1	MNAT1	0.822
SYN1	PRKN	0.821
SYN1	ARIH1	0.815
TRIM22	TRIM22	1
TRIM22	SYVN1	0.903
TRIM22	PML	0.899
TRIM22	TRIM31	0.897
TRIM22	TRIM37	0.892
TRIO	STUB1	0.912
TRIO	MDM2	0.897
TRIO	SYTL4	0.885
TTBK2	SYTL4	0.898
TTBK2	STUB1	0.85
TTBK2	SMURF1	0.843
TTBK2	FZR1	0.821
TTN	SYVN1	1
TTN	TRIM54	0.929
TTN	TRIM55	0.929
TTN	PML	0.92
UBE3A	LRSAM1	1
UBE3A	UBE3A	1
UBE3A	NEDD4	0.912
UBE3A	SMURF1	0.894
UBE3A	NEDD4L	0.886
UTRN	MARCHF5	1
UTRN	NEDD4L	0.915
UTRN	SYTL4	0.908
UTRN	MDM2	0.908
VAV3	PRKN	0.931
VAV3	SYTL4	0.896
VAV3	UHRF1	0.884
VAV3	UHRF2	0.884
VIM	RNF208	1
VIM	TRIM56	1
VIM	MNAT1	0.868
VIM	RC3H2	0.868

### Sheet: Common_Subs_Reactome
Enrichment FDR	nGenes	Pathway Genes	Fold Enrichment	Pathway	Genes
0.00236395	3	36	67.8452	Striated Muscle Contraction	VIM TTN DMD
0.00555417	3	60	40.7071	NRAGE signals death through JNK	TRIO ARHGEF10L VAV3
0.00564657	3	82	29.7857	Cell death signalling via NRAGE NRIF and NADE	TRIO ARHGEF10L VAV3
0.00564657	3	80	30.5304	G alpha 12/13 signalling events	TRIO ARHGEF10L VAV3
0.00564657	2	12	135.69	Caspase-mediated cleavage of cytoskeletal proteins	VIM SPTAN1
0.00977394	3	105	23.2612	P75 NTR receptor-mediated signalling	TRIO ARHGEF10L VAV3
0.019436	3	140	17.4459	Rho GTPase cycle	TRIO ARHGEF10L VAV3
0.0207763	3	150	16.2829	Death Receptor Signalling	TRIO ARHGEF10L VAV3
0.0226678	2	38	42.8496	Apoptotic cleavage of cellular proteins	VIM SPTAN1
0.0227735	2	44	37.0065	Interaction between L1 and Ankyrins	ANK3 SPTAN1
0.0227735	2	43	37.8671	Host Interactions with Influenza Factors	RANBP2 KPNA5
0.0227735	2	41	39.7143	NS1 Mediated Effects on Host Pathways	RANBP2 KPNA5
0.0304131	2	53	30.7224	Apoptotic execution phase	VIM SPTAN1
0.0337908	3	216	11.3075	Muscle contraction	VIM TTN DMD
0.0433149	4	513	6.34809	Signaling by Rho GTPases	TRIO ARHGEF10L VAV3 RANBP2
0.0433149	3	243	10.0511	Interferon Signaling	TRIM22 RANBP2 KPNA5
0.0448662	2	74	22.0039	ISG15 antiviral mechanism	RANBP2 KPNA5
0.0517856	2	82	19.8571	Antiviral mechanism by IFN-stimulated genes	RANBP2 KPNA5
0.0684488	5	983	4.14111	Cytokine Signaling in Immune system	VIM TRIM22 RANBP2 KPNA5 SPTAN1
0.0698606	2	101	16.1216	COPI-mediated anterograde transport	ANK3 SPTAN1
0.0847993	4	671	4.85331	Membrane Trafficking	KIF1C ANK3 SPTAN1 CUX1
0.0949739	4	703	4.63239	Axon guidance	TRIO VAV3 ANK3 SPTAN1
0.120079	4	782	4.16441	Vesicle-mediated transport	KIF1C ANK3 SPTAN1 CUX1
0.120079	5	1199	3.39509	GPCR downstream signalling	TRIO ARHGEF10L VAV3 HTR2B GRM7
0.120079	1	12	67.8452	Serotonin receptors	HTR2B
0.120451	2	154	10.5733	ER to Golgi Anterograde Transport	ANK3 SPTAN1
0.12467	2	160	10.1768	Influenza Infection	RANBP2 KPNA5
0.127239	5	1263	3.22305	Signaling by GPCR	TRIO ARHGEF10L VAV3 HTR2B GRM7
0.127239	2	168	9.69218	L1CAM interactions	ANK3 SPTAN1
0.134694	2	186	8.75422	Apoptosis	VIM SPTAN1
0.134694	2	193	8.43671	Programmed Cell Death	VIM SPTAN1
0.134694	2	203	8.02111	Intra-Golgi and retrograde Golgi-to-ER traffic	KIF1C CUX1
0.134694	2	185	8.80154	Transport to the Golgi and subsequent modification	ANK3 SPTAN1
0.134694	5	1370	2.97132	Developmental Biology	TRIO VAV3 ANK3 PPARA SPTAN1
0.134694	1	18	45.2302	Serotonin Neurotransmitter Release Cycle	SYN1
0.134694	1	21	38.7687	Negative regulation of NMDA receptor-mediated neuronal transmission	GRIN2A
0.134694	1	18	45.2302	Signaling by cytosolic FGFR1 fusion mutants	CUX1
0.134694	1	21	38.7687	MECP2 regulates neuronal receptors and channels	GRIN2A
0.134694	1	21	38.7687	Synaptic adhesion-like molecules	GRIN2A
0.136107	1	22	37.0065	RORA activates gene expression	PPARA
0.136107	1	23	35.3975	Dopamine Neurotransmitter Release Cycle	SYN1
0.136107	1	23	35.3975	DCC mediated attractive signaling	TRIO
0.137175	2	238	6.84154	SUMOylation	RANBP2 PPARA
0.137175	2	230	7.0795	SUMO E3 ligases SUMOylate target proteins	RANBP2 PPARA
0.137175	2	246	6.61905	Processing of Capped Intron-Containing Pre-mRNA	HNRNPA1 RANBP2
0.137175	1	37	22.0039	Interactions of Vpr with host cellular proteins	RANBP2
0.137175	1	29	28.0739	FGFR2 alternative splicing	HNRNPA1
0.137175	1	32	25.442	BMAL1:CLOCKNPAS2 activates circadian gene expression	PPARA
0.137175	2	227	7.17306	G alpha q signalling events	TRIO HTR2B
0.137175	1	38	21.4248	DAP12 signaling	VAV3
0.137175	1	27	30.1534	Nephrin family interactions	SPTAN1
0.137175	1	37	22.0039	SUMOylation of intracellular receptors	PPARA
0.137175	1	35	23.2612	Transport of the SLBP independent Mature mRNA	RANBP2
0.137175	1	36	22.6151	Transport of the SLBP Dependant Mature mRNA	RANBP2
0.137175	1	35	23.2612	Rev-mediated nuclear export of HIV RNA	RANBP2
0.137175	1	32	25.442	Transport of Ribonucleoproteins into the Host Nucleus	RANBP2
0.137175	1	37	22.0039	Export of Viral Ribonucleoproteins from Nucleus	RANBP2
0.137175	1	32	25.442	NEP/NS2 Interacts with the Cellular Export Machinery	RANBP2
0.137175	1	32	25.442	Regulation of Glucokinase by Glucokinase Regulatory Protein	RANBP2
0.137175	1	36	22.6151	Nuclear import of Rev protein	RANBP2
0.137175	1	34	23.9454	Vpr-mediated nuclear import of PICs	RANBP2
0.137175	1	39	20.8755	SUMOylation of ubiquitinylation proteins	RANBP2
0.137175	1	36	22.6151	Nuclear Pore Complex NPC Disassembly	RANBP2
0.137175	1	35	23.2612	SUMOylation of SUMOylation proteins	RANBP2
0.137175	1	32	25.442	Defective TPR may confer susceptibility towards thyroid papillary carcinoma TPC	RANBP2
0.137175	1	25	32.5657	Long-term potentiation	GRIN2A
0.137175	1	31	26.2627	FGFR1 mutant receptor activation	CUX1
0.137175	1	38	21.4248	Signaling by FGFR1 in disease	CUX1
0.137175	1	39	20.8755	Class C/3 Metabotropic glutamate/pheromone receptors	GRM7
0.137175	1	27	30.1534	VEGFR2 mediated vascular permeability	VAV3
0.138284	2	295	5.51961	Platelet activation signaling and aggregation	VAV3 TTN
0.138284	1	40	20.3536	GPVI-mediated activation cascade	VAV3
0.138284	1	42	19.3844	Transport of Mature mRNA Derived from an Intronless Transcript	RANBP2
0.138284	1	41	19.8571	Unblocking of NMDA receptors glutamate binding and activation	GRIN2A
0.138284	1	42	19.3844	Amine ligand-binding receptors	HTR2B
0.13848	1	44	18.5032	Viral Messenger RNA Synthesis	RANBP2
0.13848	1	44	18.5032	Intra-Golgi traffic	CUX1
0.13848	1	43	18.9336	Transport of Mature mRNAs Derived from Intronless Transcripts	RANBP2
0.139307	2	305	5.33864	Asparagine N-linked glycosylation	ANK3 SPTAN1
0.143246	3	738	3.30952	Hemostasis	KIF1C VAV3 TTN
0.143246	1	50	16.2829	Activation of gene expression by SREBF SREBP	PPARA
0.143246	2	335	4.86055	Transmission across Chemical Synapses	SYN1 GRIN2A
0.143246	2	337	4.83171	Organelle biogenesis and maintenance	TTBK2 PPARA
0.143246	1	51	15.9636	Neurotransmitter release cycle	SYN1
0.143246	1	48	16.9613	Association of TriC/CCT with target proteins during biosynthesis	KIF13A
0.143246	1	49	16.6152	DAP12 interactions	VAV3
0.143246	1	47	17.3222	SUMOylation of RNA binding proteins	RANBP2
0.143246	1	53	15.3612	Nuclear Receptor transcription pathway	PPARA
0.143246	1	53	15.3612	Nuclear Envelope Breakdown	RANBP2
0.143246	1	54	15.0767	SnRNP Assembly	RANBP2
0.143246	1	54	15.0767	Metabolism of non-coding RNA	RANBP2
0.143246	1	48	16.9613	Assembly and cell surface presentation of NMDA receptors	GRIN2A
0.156898	1	60	13.569	TRNA processing in the nucleus	RANBP2
0.157723	1	61	13.3466	Netrin-1 signaling	TRIO
0.160991	1	63	12.9229	Transcriptional activation of mitochondrial biogenesis	PPARA
0.161748	1	64	12.721	Regulation of cholesterol biosynthesis by SREBP SREBF	PPARA
0.162486	1	65	12.5253	EPH-ephrin mediated repulsion of cells	VAV3
0.163207	1	66	12.3355	Signaling by FGFR in disease	CUX1
0.166259	1	68	11.9727	Kinesins	KIF1C
0.166919	1	69	11.7992	Interactions of Rev with host cellular proteins	RANBP2
0.170564	1	75	10.8552	Signaling by FGFR2	HNRNPA1
0.170564	1	74	11.0019	NCAM signaling for neurite out-growth	SPTAN1
0.170564	1	73	11.1526	SUMOylation of chromatin organization proteins	RANBP2
0.170564	1	75	10.8552	Transport of Mature mRNA derived from an Intron-Containing Transcript	RANBP2
0.170564	1	73	11.1526	Glycolysis	RANBP2
0.170564	1	73	11.1526	Non-integrin membrane-ECM interactions	DMD
0.173273	1	77	10.5733	SUMOylation of DNA damage response and repair proteins	RANBP2
0.173796	1	78	10.4377	SUMOylation of DNA replication proteins	RANBP2
0.176411	1	80	10.1768	Transcriptional Regulation by MECP2	GRIN2A
0.176889	1	81	10.0511	Neurexins and neuroligins	GRIN2A
0.181469	1	84	9.69218	Transport of Mature Transcript to Cytoplasm	RANBP2
0.186749	2	454	3.58653	GPCR ligand binding	HTR2B GRM7
0.186749	1	94	8.66109	Amplification of signal from the kinetochores	RANBP2
0.186749	1	94	8.66109	Amplification of signal from unattached kinetochores via a MAD2 inhibitory signal	RANBP2
0.186749	1	94	8.66109	Post NMDA receptor activation events	GRIN2A
0.186749	1	93	8.75422	Glucose metabolism	RANBP2
0.186749	2	451	3.61039	Infectious disease	RANBP2 KPNA5
0.186749	1	89	9.14767	Signaling by FGFR	HNRNPA1
0.186749	1	90	9.04603	FCERI mediated MAPK activation	VAV3
0.186749	1	93	8.75422	Ca2+ pathway	NLK
0.188291	4	1516	2.14813	Post-translational protein modification	ANK3 RANBP2 PPARA SPTAN1
0.188291	1	96	8.48065	Regulation of HSF1-mediated heat shock response	RANBP2
0.190057	1	99	8.22367	COPI-dependent Golgi-to-ER retrograde traffic	KIF1C
0.190057	1	100	8.14143	SLC transporter disorders	RANBP2
0.190057	1	100	8.14143	Circadian Clock	PPARA
0.193866	1	103	7.9043	Mitochondrial biogenesis	PPARA
0.194316	1	105	7.75374	Anchoring of the basal body to the plasma membrane	TTBK2
0.194316	1	105	7.75374	Chaperonin-mediated protein folding	KIF13A
0.194744	2	495	3.28947	Neutrophil degranulation	SPTAN1 DDX3X
0.194744	1	107	7.60881	Transcriptional regulation by small RNAs	RANBP2
0.195681	2	500	3.25657	Neuronal System	SYN1 GRIN2A
0.196827	1	110	7.4013	Mitotic Spindle Checkpoint	RANBP2
0.197008	1	111	7.33462	Protein folding	KIF13A
0.197185	1	112	7.26913	Interferon gamma signaling	TRIM22
0.197357	1	113	7.2048	VEGFA-VEGFR2 Pathway	VAV3
0.197525	1	114	7.1416	Interleukin-4 and Interleukin-13 signaling	VIM
0.197688	1	115	7.0795	Cellular response to heat stress	RANBP2
0.199437	1	117	6.95849	Protein-protein interactions at synapses	GRIN2A
