## Supplementary File S6 for "Bisphenol-A mediated ubiquitinome alteration triggers PPAR-alpha ubiquitination, affecting trophoblast cell migration"

### Sheet: Target_Gene_Overlap
Overlap Groups	total proteins	Gene Name
PPARA Target & PPARD Target & PPARG Target	19	PDHA1
		SERPINE1
		APOA1
		SEMA6B
		VEGFA
		GADD45G
		CYP4A11
		MYC
		LPL
		FCER1A
		ANGPTL4
		SCGB1D1
		CCND2
		GADD45A
		LIPA
		GADD45B
		CCND1
		MYB
		NOL3
PPARA Target & PPARD Target	2	UCP3
		PDK4
PPARA Target & PPARG Target	22	RETN
		EDN1
		PLIN2
		ACOX1
		CD36
		HMOX1
		LIPE
		GATA3
		APOB
		SLC9A1
		UGT1A9
		FABP4
		ADIPOR2
		AKT1
		APOBR
		TXNIP
		IL6
		PTGS2
		PCK1
		ADIPOR1
		MMP9
		UCP1
PPARD Target & PPARG Target	9	MED1
		SLC26A1
		SCARB1
		SLC38A1
		CAT
		CPT1B
		GLYAT
		SAT1
		UCP2
PPARA Target	41	IGFBP1
		NFKBIA
		CGB3
		CPT1A
		PTGS1
		DHRS4
		FABP3
		NOX1
		HMGCS2
		CITED2
		CGB5
		G0S2
		SREBF2
		ELOVL6
		TGFB1
		SOD2
		APOA5
		ACOX2
		GOT1
		CYP1A1
		ACSL1
		FADS1
		FGB
		ELOVL5
		ACADL
		SLC25A20
		IL6R
		PANK1
		UGT2B4
		FADS2
		FABP1
		MLYCD
		CYP7A1
		CETP
		STAT5A
		SULT2A1
		APOC3
		TUBA1B
		CYP2C9
		APOA4
		HMGCS1
PPARD Target	8	TXN
		ANG
		TIMP1
		HSD11B2
		RELA
		CPT2
		SOD1
		HSD11B1
PPARG Target	75	DBI
		CSF1
		UGT1A10
		PPARGC1A
		CYP27A1
		FASLG
		ADAMTS3
		CYP19A1
		BCL2
		PTHLH
		TNFRSF11B
		TP53
		ABCG2
		PTEN
		GDF15
		POU2F1
		SOCS4
		GCK
		MAP4K2
		KCTD11
		ERO1A
		SOCS7
		ICAM1
		TSHR
		CAV1
		CDKN1A
		BCL2L1
		CD40
		VLDLR
		GK
		ATP2A2
		CLDN2
		ACAA1
		PTGER2
		GATD3A
		TG
		ESR2
		ADAMTS4
		SOAT1
		CFLAR
		FGF1
		PDK2
		NCOA4
		JAG1
		NR1H3
		CIITA
		RARB
		SLC2A4
		LRP1
		HES1
		MMP1
		ACAT1
		NCOA6
		NR1D1
		SLC5A5
		SMAD3
		AGER
		EGFR
		DEFB103A
		ERP44
		PPP2R2C
		ADAM28
		CEBPA
		REN
		CCNE1
		CD83
		BAD
		CASP3
		BRS3
		APOE
		NOTCH4
		KLF4
		ESR1
		ADIPOQ

### Sheet: Unique_PPARA_Target_KEGG
Enrichment FDR	nGenes	Pathway Genes	Fold Enrichment	Pathway	Genes
3.46579e-19	12	75	93.5221	PPAR signaling pathway	CPT1A APOA5 APOC3 HMGCS1 ACADL FABP3 HMGCS2 FADS2 ACSL1 FABP1 CYP7A1 ACOX2
4.4925e-10	7	57	71.7823	Fatty acid metabolism	ELOVL5 CPT1A ACADL FADS2 FADS1 ACSL1 ELOVL6
6.51388e-08	16	1527	6.12456	Metabolic pathways	ELOVL5 PTGS1 MLYCD HMGCS1 ACADL GOT1 HMGCS2 FADS2 CYP2C9 CYP1A1 FADS1 ACSL1 UGT2B4 CYP7A1 ACOX2 ELOVL6
4.64685e-06	4	27	86.5945	Biosynthesis of unsaturated fatty acids	ELOVL5 FADS2 FADS1 ELOVL6
3.99198e-05	4	50	46.761	Cholesterol metabolism	CETP APOA4 APOC3 CYP7A1
3.99198e-05	6	214	16.3882	Lipid and atherosclerosis	NOX1 NFKBIA APOA4 SOD2 CYP2C9 CYP1A1
0.000117165	4	68	34.3831	Chemical carcinogenesis	SULT2A1 CYP2C9 CYP1A1 UGT2B4
0.000143784	4	74	31.5953	Metabolism of xenobiotics by cytochrome P450	SULT2A1 CYP2C9 CYP1A1 UGT2B4
0.000192382	4	82	28.5128	Peroxisome	MLYCD SOD2 ACSL1 ACOX2
0.000513846	4	108	21.6486	Th17 cell differentiation	NFKBIA TGFB1 STAT5A IL6R
0.000738078	3	43	40.78	Fatty acid degradation	CPT1A ACADL ACSL1
0.00121061	4	141	16.5819	Alcoholic liver disease	NFKBIA MLYCD CPT1A FABP1
0.00178294	3	61	28.7465	Steroid hormone biosynthesis	CYP1A1 UGT2B4 CYP7A1
0.00222835	3	68	25.7873	Retinol metabolism	CYP2C9 CYP1A1 UGT2B4
0.00222835	3	69	25.4136	Adipocytokine signaling pathway	NFKBIA CPT1A ACSL1
0.00277994	3	76	23.0729	Chronic myeloid leukemia	NFKBIA TGFB1 STAT5A
0.00334486	2	17	68.7662	Primary bile acid biosynthesis	CYP7A1 ACOX2
0.00393098	3	89	19.7027	Bile secretion	SULT2A1 UGT2B4 CYP7A1
0.0047357	2	22	53.1375	Terpenoid backbone biosynthesis	HMGCS1 HMGCS2
0.0047357	3	100	17.5354	AGE-RAGE signaling pathway in diabetic complications	NOX1 TGFB1 STAT5A
0.00659902	2	27	43.2972	Fatty acid elongation	ELOVL5 ELOVL6
0.00679032	2	28	41.7509	Butanoate metabolism	HMGCS1 HMGCS2
0.00808941	3	126	13.917	Osteoclast differentiation	NOX1 NFKBIA TGFB1
0.0140161	2	42	27.8339	Fat digestion and absorption	APOA4 FABP1
0.0150278	3	161	10.8915	Hepatitis B	NFKBIA TGFB1 STAT5A
0.0168928	2	48	24.3547	Valine, leucine and isoleucine degradation	HMGCS1 HMGCS2
0.0251611	2	61	19.1644	Arachidonic acid metabolism	PTGS1 CYP2C9
0.0309133	2	69	16.9424	Drug metabolism	CYP2C9 UGT2B4
0.0309179	3	222	7.89882	Human T-cell leukemia virus 1 infection	NFKBIA TGFB1 STAT5A
0.0327812	3	232	7.55836	Thermogenesis	CPT1A ACSL1 SLC25A20
0.0327812	3	232	7.55836	Coronavirus disease	NFKBIA IL6R FGB
0.032888	2	76	15.3819	Leishmaniasis	NFKBIA TGFB1
0.0435177	1	6	97.4188	Phenylalanine, tyrosine and tryptophan biosynthesis	GOT1
0.0448444	2	92	12.7068	Th1 and Th2 cell differentiation	NFKBIA STAT5A
0.0502958	4	530	4.41142	Pathways in cancer	NFKBIA TGFB1 STAT5A IL6R
0.0507609	2	101	11.5745	Chagas disease	NFKBIA TGFB1
0.0561665	2	108	10.8243	Insulin resistance	NFKBIA CPT1A
0.0572311	2	112	10.4377	Serotonergic synapse	PTGS1 CYP2C9
0.0572311	2	112	10.4377	Toxoplasmosis	NFKBIA TGFB1
0.0636264	2	120	9.74188	AMPK signaling pathway	MLYCD CPT1A
0.0660936	2	124	9.42763	Platelet activation	PTGS1 FGB
0.0695549	2	129	9.06221	Relaxin signaling pathway	NFKBIA TGFB1
0.0699931	2	131	8.92386	FoxO signaling pathway	TGFB1 SOD2
0.0724234	2	135	8.65945	Apoptosis	NFKBIA TUBA1B
0.074841	2	139	8.41026	Measles	NFKBIA STAT5A
0.0878197	1	17	34.3831	Phenylalanine metabolism	GOT1
0.0878197	2	155	7.5421	Non-alcoholic fatty liver disease	TGFB1 IL6R
0.0904796	1	18	32.4729	Fatty acid biosynthesis	ACSL1
0.0915101	2	162	7.21621	JAK-STAT signaling pathway	STAT5A IL6R
0.0917567	1	19	30.7638	2-Oxocarboxylic acid metabolism	GOT1
0.103981	1	22	26.5688	Arginine biosynthesis	GOT1
0.111148	1	24	24.3547	Vitamin digestion and absorption	APOA4
0.121035	2	197	5.93414	Pathogenic Escherichia coli infection	NFKBIA TUBA1B
0.125444	2	203	5.75875	Viral carcinogenesis	NFKBIA STAT5A
0.12671	1	29	20.1556	Linoleic acid metabolism	CYP2C9
0.128712	1	30	19.4838	Ascorbate and aldarate metabolism	UGT2B4
0.13064	1	31	18.8553	Beta-Alanine metabolism	MLYCD
0.132497	1	32	18.266	Propanoate metabolism	MLYCD
0.136012	1	34	17.1916	Pentose and glucuronate interconversions	UGT2B4
0.136012	2	224	5.21886	Human cytomegalovirus infection	NFKBIA IL6R
0.141492	1	36	16.2365	Tyrosine metabolism	GOT1
0.143032	1	37	15.7976	Alanine, aspartate and glutamate metabolism	GOT1
0.153185	1	41	14.2564	Ferroptosis	ACSL1
0.153185	2	249	4.69488	Salmonella infection	NFKBIA TUBA1B
0.154452	1	42	13.917	Tryptophan metabolism	CYP1A1
0.155675	1	43	13.5933	Porphyrin and chlorophyll metabolism	UGT2B4
0.170861	1	50	11.6903	Cysteine and methionine metabolism	GOT1
0.170861	1	51	11.461	Arginine and proline metabolism	GOT1
0.170861	1	49	11.9288	Intestinal immune network for IgA production	TGFB1
0.170861	1	51	11.461	Ovarian steroidogenesis	CYP1A1
0.170861	1	49	11.9288	Malaria	TGFB1
0.181186	2	294	3.97628	Cytokine-cytokine receptor interaction	TGFB1 IL6R
0.181859	1	56	10.4377	Regulation of lipolysis in adipocytes	PTGS1
0.182521	1	57	10.2546	Legionellosis	NFKBIA
0.1863	2	306	3.82035	Huntington disease	SOD2 TUBA1B
0.192648	1	62	9.42763	Longevity regulating pathway	SOD2
0.193118	1	63	9.27798	Cytosolic DNA-sensing pathway	NFKBIA
0.196436	1	65	8.9925	Inflammatory bowel disease	TGFB1
0.198288	1	70	8.35018	RIG-I-like receptor signaling pathway	NFKBIA
0.198288	1	70	8.35018	Prolactin signaling pathway	STAT5A
0.198288	1	70	8.35018	Epithelial cell signaling in Helicobacter pylori infection	NFKBIA
0.198288	1	68	8.59578	Renal cell carcinoma	TGFB1
0.198288	1	67	8.72407	Acute myeloid leukemia	STAT5A
0.198938	1	72	8.11823	Mitophagy	CITED2
0.198938	1	72	8.11823	Non-small cell lung cancer	STAT5A
